# Flow zoometry of *Drosophila*

**DOI:** 10.1101/2024.04.04.588032

**Authors:** Walker Peterson, Joshua Arenson, Soichiro Hata, Laura Kacenauskaite, Tsubasa Kobayashi, Takuya Otsuka, Hanqing Wang, Yayoi Wada, Kotaro Hiramatsu, Zhikai He, Jean-Emmanuel Clement, Chenqi Zhang, Chenglang Hu, Phillip McCann, Hayato Kanazawa, Yuzuki Nagasaka, Hiroyuki Uechi, Yuh Watanabe, Ryodai Yamamura, Mika Hayashi, Yuta Nakagawa, Kangrui Huang, Hiroshi Kanno, Yuqi Zhou, Tianben Ding, Maik Herbig, Shimpei Makino, Shunta Nonaga, Ryosuke Takami, Oguz Kanca, Koji Tabata, Satoshi Amaya, Kotaro Furusawa, Kenichi Ishii, Kazuo Emoto, Fumihito Arai, Ross Cagan, Dino Di Carlo, Tatsushi Igaki, Erina Kuranaga, Shinya Yamamoto, Hugo J Bellen, Tamiki Komatsuzaki, Masahiro Sonoshita, Keisuke Goda

## Abstract

*Drosophila* serves as a highly valuable model organism across numerous fields including genetics, immunology, neuroscience, cancer biology, and developmental biology. Central to *Drosophila*-based biological research is the ability to perform comprehensive genetic or chemical screens. However, this research is often limited by its dependence on laborious manual handling and analysis, making it prone to human error and difficult to discern statistically significant or rare events amid the noise of individual variations resulting from genetic and environmental factors. In this article we present flow zoometry, a whole-animal equivalent of flow cytometry for large-scale, individual-level, high-content screening of *Drosophila*. Our flow zoometer automatically clears the tissues of *Drosophila melanogaster*, captures three-dimensional (3D) multi-color fluorescence tomograms of single flies with single-cell volumetric resolution at an unprecedented throughput of over 1,000 animals within 48 hours (24 hr for clearing; 24 hr for imaging), and performs AI-enhanced data-driven analysis – a task that would traditionally take months or years with manual techniques. To demonstrate its broad applications, we employed the flow zoometer in various laborious screening assays, including those in toxicology, genotyping, and tumor screening. Flow zoometry represents a pivotal evolution in high-throughput screening technology: previously from molecules to cells, now from cells to whole animals. This advancement serves as a foundational platform for “statistical spatial biology”, to improve empirical precision and enable serendipitous discoveries across various fields of biology.
