## Supplementary Table 5 for "Flow zoometry of *Drosophila*"

### Sheet: Body volume
Sample	15 µm PMMA control	15 µm PMMA 0.25 µg/g	15 µm PMMA 2.5 µg/g	6 µm PTFE control	6 µm PTFE 0.25 µg/g	6 µm PTFE 2.5 µg/g	0.5 µm PS control	0.5 µm PS 0.26 µg/g	0.5 µm PS 2.6 µg/g	4 µm PS control	4 µm PS 0.26 µg/g	4 µm PS 2.6 µg/g
15 µm PMMA control	-	0.431657	0.383225
15 µm PMMA 0.25 µg/g		-	0.0593463
15 µm PMMA 2.5 µg/g			-
6 µm PTFE control				-	0.891576	1.12878
6 µm PTFE 0.25 µg/g					-	0.269974
6 µm PTFE 2.5 µg/g						-
0.5 µm PS control							-	0.621953	0.530491
0.5 µm PS 0.26 µg/g								-	0.0198553
0.5 µm PS 2.6 µg/g									-
4 µm PS control										-	1.64724	1.31253
4 µm PS 0.26 µg/g											-	0.37289
4 µm PS 2.6 µg/g												-

### Sheet: Body length
Sample	15 µm PMMA control	15 µm PMMA 0.25 µg/g	15 µm PMMA 2.5 µg/g	6 µm PTFE control	6 µm PTFE 0.25 µg/g	6 µm PTFE 2.5 µg/g	0.5 µm PS control	0.5 µm PS 0.26 µg/g	0.5 µm PS 2.6 µg/g	4 µm PS control	4 µm PS 0.26 µg/g	4 µm PS 2.6 µg/g
15 µm PMMA control	-	0.308932	0.410476
15 µm PMMA 0.25 µg/g		-	0.118761
15 µm PMMA 2.5 µg/g			-
6 µm PTFE control				-	0.16931	0.240697
6 µm PTFE 0.25 µg/g					-	0.102943
6 µm PTFE 2.5 µg/g						-
0.5 µm PS control							-	0.619829	0.767416
0.5 µm PS 0.26 µg/g								-	0.0793332
0.5 µm PS 2.6 µg/g									-
4 µm PS control										-	0.591187	0.746581
4 µm PS 0.26 µg/g											-	0.0857829
4 µm PS 2.6 µg/g												-

### Sheet: Wing disc volume
Sample	15 µm PMMA control	15 µm PMMA 0.25 µg/g	15 µm PMMA 2.5 µg/g	6 µm PTFE control	6 µm PTFE 0.25 µg/g	6 µm PTFE 2.5 µg/g	0.5 µm PS control	0.5 µm PS 0.26 µg/g	0.5 µm PS 2.6 µg/g	4 µm PS control	4 µm PS 0.26 µg/g	4 µm PS 2.6 µg/g
15 µm PMMA control	-	0.124134	0.325163
15 µm PMMA 0.25 µg/g		-	0.430067
15 µm PMMA 2.5 µg/g			-
6 µm PTFE control				-	0.00456965	0.188036
6 µm PTFE 0.25 µg/g					-	0.192936
6 µm PTFE 2.5 µg/g						-
0.5 µm PS control							-	0.145149	0.00701021
0.5 µm PS 0.26 µg/g								-	0.147087
0.5 µm PS 2.6 µg/g									-
4 µm PS control										-	0.144213	0.870624
4 µm PS 0.26 µg/g											-	0.719459
4 µm PS 2.6 µg/g												-
